# A candidate gene cluster for the bioactive natural product gyrophoric acid in lichen-forming fungi

**DOI:** 10.1101/2022.01.14.475839

**Authors:** Garima Singh, Anjuli Calchera, Dominik Merges, Jürgen Otte, Imke Schmitt, Francesco Dal Grande

## Abstract

Natural products of lichen-forming fungi are structurally diverse and have a variety of medicinal properties. Despite this, they a have limited implementation in industry, because the corresponding genes remain unknown for most of the natural products. Here we implement a long-read sequencing and bioinformatic approach to identify the biosynthetic gene cluster of the bioactive natural product gyrophoric acid (GA). Using 15 high-quality genomes representing nine GA-producing species of the lichen-forming fungal genus *Umbilicaria*, we identify the most likely GA cluster and investigate cluster gene organization and composition across the nine species. Our results show that GA clusters are promiscuous within *Umbilicaria*, with only three genes that are conserved across species, including the PKS gene. In addition, our results suggest that the same cluster codes for different but structurally similar NPs, i.e., GA, umbilicaric acid and hiascic acid, bringing new evidence that lichen metabolite diversity is also generated through regulatory mechanisms at the molecular level. Ours is the first study to identify the most likely GA cluster, and thus provides essential information to open new avenues for biotechnological approaches to producing and modifying GA and similar lichen-derived compounds. We show that bioinformatics approaches are useful in linking genes and potentially associated natural products. Genome analyses help unlocking the pharmaceutical potential of organisms such as lichens, which are biosynthetically diverse but slow growing, and difficult to cultivate due to their symbiotic nature.

**Importance:** The implementation of natural products in the pharmaceutical industry relies on the possibility of modifying the natural product (NP) pathway to optimize yields and pharmacological effects. Characterization of genes and pathways underlying natural product biosynthesis is a major bottleneck for the use of natural products in the pharmaceutical industry. Genome mining is a promising and relatively cost- and time-effective approach to exploit unexplored NP resources for drug discovery. In this study, we identify the most likely gene cluster for the lichen-forming fungal depside gyrophoric acid in nine *Umbilicaria* species. This compound shows cytotoxic and antiproliferative properties against several cancer cell lines, and is also a broad-spectrum antimicrobial agent. We identify the putative GA cluster from nine *Umbilicaria* species. This information paves the way for generating GA analogs with modified properties by selective activation/deactivation of genes.
