## Supplementary material for "A candidate gene cluster for the bioactive natural product gyrophoric acid in lichen-forming fungi": Supplementary_table1.xlsx

### Sheet: detailed_table
Sample Number	Species	Herbarium number	Altitude (m)	Biome	Locality	TBG number
5316	Umbilicaria hispanica	XXX	1500	Cold temperate	Spain, Ávila	TBG_2322
5593	Umbilicaria iberica	XXX	330	Mediterranean	France, Corsica	TBG_2323
7324	Umbilicaria iberica	XXX	1350	Cold temperate	France, Corsica	TBG_2324
XXX	Umbilicaria spodochroa (clade C)	XXX	XXX	XXX	Spain, Ávila	XXX
XXX	Umbilicaria spodochroa (clade C)	XXX	XXX	XXX	Spain, Ávila	XXX
6410	Dermatocarpon miniatum	XXX	870	Mediterranean	France, Corsica	TBG_2326
4614	Umbilicaria freyi	XXX	425	Mediterranean	France, Corsica	TBG_2329
6001	Umbilicaria freyi	XXX	1250	Cold temperate	France, Corsica	TBG_2330
6010	Dermatocarpon miniatum	XXX	1250	Cold temperate	France, Corsica	TBG_2331
5131	Umbilicaria pustulata	XXX	650	Mediterranean	Spain, Ávila	TBG_2333
6702	Umbilicaria deusta	XXX	1360	Cold temperate	France, Corsica	TBG_2334
6925	Umbilicaria deusta	XXX	2350	Alpine	France, Corsica	TBG_2335
4647	Umbilicaria grisea	XXX	425	Mediterranean	France, Corsica	TBG_2336
5201	Umbilicaria hispanica	XXX	2100	Alpine	Spain, Ávila	TBG_2337
5337	Umbilicaria pustulata	XXX	1500	Cold temperate	Spain, Ávila	TBG_2345
